# Genomic selection for lentil breeding: empirical evidence

**DOI:** 10.1101/608406

**Authors:** Teketel A. Haile, Taryn Heidecker, Derek Wright, Sandesh Neupane, Larissa Ramsay, Albert Vandenberg, Kirstin E. Bett

## Abstract

Genomic selection (GS) is a type of marker-based selection which was initially suggested for livestock breeding and is being encouraged for crop breeding. Several statistical models and approaches have been developed to implement GS; however, none of these methods have been tested for use in lentil breeding. This study was conducted to evaluate different GS models and prediction scenarios based on empirical data and to make recommendations for designing genomic selection strategies for lentil breeding. We evaluated nine single-trait models, two multiple-trait models, and models that account for population structure and genotype-by-environment interaction (GEI) using a lentil diversity panel and two recombinant inbred lines (RIL) populations that were genotyped using a custom exome capture assay. Within-population, across-population and across-environment predictions were made for five phenology traits. Prediction accuracy varied among the evaluated models, populations, prediction scenarios, traits, and statistical models. Single-trait models showed similar accuracy for each trait in the absence of large effect QTL but BayesB outperformed all models when there were QTL with relatively large effects. Models that accounted for GEI and multiple-trait (MT) models increased prediction accuracy for a low heritability trait by up to 66% and 14% but accuracy did not improve for traits of high heritability. Moderate to high accuracies were obtained for within-population and across-environment predictions but across-population prediction accuracy was very low. This suggests that GS can be implemented in lentil to make predictions within populations and across environments, but across-population prediction should not be considered when the population size is small.
