## Supplementary material for "Genomic selection for lentil breeding: empirical evidence": Online resource 4

### Sheet: Sheet1
Online resource 4 List of significant markers (from fold specific GWAS in the LDP and single marker regression in LR-01 and LR-11) fitted as a fixed effect in GS+GWAS model.
Population	Traita	Cross-validation fold	Marker	Chromosome	Position (bp)	Marker R2 (%)
LDP	DTF	1	LcChr2p2069262	2	2069262	2.92065
LDP	DTF	1	LcChr7p58800009	7	58800009	2.85535
LDP	DTF	1	LcChr6p1589852	6	1589852	2.62586
LDP	DTF	2	LcChr4p20285073	4	20285073	2.81867
LDP	DTF	2	LcChr3p48172577	3	48172577	2.63258
LDP	DTF	3	LcChr4p6494562	4	6494562	3.60958
LDP	DTF	3	LcChr4p20285073	4	20285073	2.48616
LDP	DTF	3	LcChr3p48174834	3	48174834	2.3979
LDP	DTF	4	LcChr2p24862690	2	24862690	2.49396
LDP	DTF	4	LcChr6p2752659	6	2752659	2.37398
LDP	DTF	4	LcChr2p69194700	2	69194700	1.90927
LDP	DTF	5	LcChr1p241330028	1	241330028	2.97394
LDP	DTF	5	LcChr1p242311943	1	242311943	2.85679
LDP	DTF	5	LcChr1p236992043	1	236992043	2.85069
LDP	VEG	1	LcChr7p58800009	7	58800009	2.76242
LDP	VEG	1	LcChr2p2069262	2	2069262	2.6758
LDP	VEG	1	LcChr6p1589852	6	1589852	2.36118
LDP	VEG	2	LcChr4p20285073	4	20285073	2.42872
LDP	VEG	3	LcChr4p6494562	4	6494562	2.75533
LDP	VEG	3	LcChr4p20285073	4	20285073	2.08881
LDP	VEG	3	LcChr1p241330028	1	241330028	1.92232
LDP	VEG	4	LcChr2p24862690	2	24862690	2.14535
LDP	VEG	5	LcChr1p241330028	1	241330028	2.42603
LDP	VEG	5	LcChr1p241731602	1	241731602	2.40269
LDP	VEG	5	LcChr1p236992043	1	236992043	2.35845
LDP	DTS	1	LcChr1p310235175	1	310235175	2.4767
LDP	DTS	1	LcChr1p309620822	1	309620822	2.35379
LDP	DTS	1	LcChr7p58800009	7	58800009	2.09476
LDP	DTS	2	LcChr4p20285073	4	20285073	2.13091
LDP	DTS	3	LcChr4p6494562	4	6494562	2.67428
LDP	DTS	3	LcChr4p20285073	4	20285073	2.11694
LDP	DTS	4	LcChr6p35503779	6	35503779	2.45515
LDP	DTS	4	LcChr1p241551089	1	241551089	2.04876
LDP	DTS	4	LcChr6p26550566	6	26550566	2.0134
LDP	DTS	5	LcChr4p6494562	4	6494562	2.0676
LDP	DTM	1	LcChr7p58800009	7	58800009	2.41782
LDP	DTM	1	LcChr4p6494562	4	6494562	2.26165
LDP	DTM	1	LcChr5p214063867	5	214063867	2.09233
LDP	DTM	2	LcChr1p216755035	1	216755035	2.36745
LDP	DTM	2	LcChr1p219061563	1	219061563	2.22467
LDP	DTM	3	LcChr4p6494562	4	6494562	2.724
LDP	DTM	4	LcChr6p35503779	6	35503779	2.36332
LDP	DTM	5	LcChr7p245013965	7	245013965	1.95961
LDP	REP	1	LcChr2p2069262	2	2069262	3.73783
LDP	REP	2	LcChr4p204631655	4	204631655	3.85563
LDP	REP	3	LcChr2p2069262	2	2069262	3.50337
LDP	REP	4	LcChr7p230796755	7	230796755	3.47546
LDP	REP	5	LcChr2p2069262	2	2069262	2.71541
LR-01	DTF	1	LcChr6p164760449	6	164760449	‒
LR-01	DTF	1	LcChr6p95291132	6	95291132	‒
LR-01	DTF	1	LcChr6p13322404	6	13322404	‒
LR-01	DTF	2	LcChr6p562996	6	562996	‒
LR-01	DTF	2	LcChr6p527953	6	527953	‒
LR-01	DTF	2	LcChr2p169767558	2	169767558	‒
LR-01	DTF	3	LcChr6p163013478	6	163013478	‒
LR-01	DTF	3	LcChr6p164760449	6	164760449	‒
LR-01	DTF	3	LcChr6p160664202	6	160664202	‒
LR-01	DTF	4	LcChr6p163695825	6	163695825	‒
LR-01	DTF	4	LcChr6p164760449	6	164760449	‒
LR-01	DTF	4	LcChr6p163183186	6	163183186	‒
LR-01	DTF	5	LcChr6p13322404	6	13322404	‒
LR-01	DTF	5	LcChr6p154598022	6	154598022	‒
LR-01	DTF	5	LcChr6p160548075	6	160548075	‒
LR-01	VEG	1	LcChr6p159314687	6	159314687	‒
LR-01	VEG	1	LcChr6p13301839	6	13301839	‒
LR-01	VEG	1	LcChr6p162825735	6	162825735	‒
LR-01	VEG	2	LcChr6p159314687	6	159314687	‒
LR-01	VEG	2	LcChr6p13322404	6	13322404	‒
LR-01	VEG	2	LcChr6p163014056	6	163014056	‒
LR-01	VEG	3	LcChr6p13301839	6	13301839	‒
LR-01	VEG	3	LcChr6p159314687	6	159314687	‒
LR-01	VEG	3	LcChr6p155090711	6	155090711	‒
LR-01	VEG	4	LcChr6p103462245	6	103462245	‒
LR-01	VEG	4	LcChr6p117263327	6	117263327	‒
LR-01	VEG	4	LcChr6p82463014	6	82463014	‒
LR-01	VEG	5	LcChr6p13322404	6	13322404	‒
LR-01	VEG	5	LcChr6p160548075	6	160548075	‒
LR-01	VEG	5	LcChr6p52868995	6	52868995	‒
LR-01	DTS	1	LcChr5p253658888	5	253658888	‒
LR-01	DTS	1	LcChr3p190706497	3	190706497	‒
LR-01	DTS	1	LcChr5p241746774	5	241746774	‒
LR-01	DTS	2	LcChr5p190894340	5	190894340	‒
LR-01	DTS	2	LcChr5p185581980	5	185581980	‒
LR-01	DTS	2	LcChr5p245165375	5	245165375	‒
LR-01	DTS	3	LcChr2p174190008	2	174190008	‒
LR-01	DTS	3	LcChr5p226486045	5	226486045	‒
LR-01	DTS	3	LcChr5p205822360	5	205822360	‒
LR-01	DTS	4	LcChr5p241746774	5	241746774	‒
LR-01	DTS	4	LcChr5p202936654	5	202936654	‒
LR-01	DTS	4	LcChr5p210594348	5	210594348	‒
LR-01	DTS	5	LcChr5p241746774	5	241746774	‒
LR-01	DTS	5	LcChr5p206717495	5	206717495	‒
LR-01	DTS	5	LcChr3p190706497	3	190706497	‒
LR-01	DTM	1	LcChr5p52292656	5	52292656	‒
LR-01	DTM	1	LcChr5p206722882	5	206722882	‒
LR-01	DTM	1	LcChr5p209699570	5	209699570	‒
LR-01	DTM	2	LcChr5p209699570	5	209699570	‒
LR-01	DTM	2	LcChr5p195452377	5	195452377	‒
LR-01	DTM	2	LcChr5p206722882	5	206722882	‒
LR-01	DTM	3	LcChr5p209699570	5	209699570	‒
LR-01	DTM	3	LcChr5p201996152	5	201996152	‒
LR-01	DTM	3	LcChr5p202156913	5	202156913	‒
LR-01	DTM	4	LcChr5p201641621	5	201641621	‒
LR-01	DTM	4	LcChr5p209699570	5	209699570	‒
LR-01	DTM	4	LcChr5p14706738	5	14706738	‒
LR-01	DTM	5	LcChr5p201996152	5	201996152	‒
LR-01	DTM	5	LcChr5p209699570	5	209699570	‒
LR-01	DTM	5	LcChr5p53568798	5	53568798	‒
LR-01	REP	1	LcChr5p52292656	5	52292656	‒
LR-01	REP	1	LcChr5p186728061	5	186728061	‒
LR-01	REP	1	LcChr5p14706738	5	14706738	‒
LR-01	REP	2	LcChr5p209699570	5	209699570	‒
LR-01	REP	2	LcChr5p195452377	5	195452377	‒
LR-01	REP	2	LcChr5p186728061	5	186728061	‒
LR-01	REP	3	LcChr5p209699586	5	209699586	‒
LR-01	REP	3	LcChr5p120267176	5	120267176	‒
LR-01	REP	3	LcChr5p206722459	5	206722459	‒
LR-01	REP	4	LcChr5p201641621	5	201641621	‒
LR-01	REP	4	LcChr5p14706738	5	14706738	‒
LR-01	REP	4	LcChr5p186728061	5	186728061	‒
LR-01	REP	5	LcChr5p206723056	5	206723056	‒
LR-01	REP	5	LcChr5p52292656	5	52292656	‒
LR-01	REP	5	LcChr5p120267176	5	120267176	‒
LR-11	DTF	1	LcChr6p2410977	6	2410977	‒
LR-11	DTF	1	LcChr6p1942401	6	1942401	‒
LR-11	DTF	1	LcChr6p64351339	6	64351339	‒
LR-11	DTF	2	LcChr6p1554723	6	1554723	‒
LR-11	DTF	2	LcChr6p2344348	6	2344348	‒
LR-11	DTF	2	LcChr6p64351339	6	64351339	‒
LR-11	DTF	3	LcChr6p2385842	6	2385842	‒
LR-11	DTF	3	LcChr6p1978592	6	1978592	‒
LR-11	DTF	3	LcChr6p64351339	6	64351339	‒
LR-11	DTF	4	LcChr6p1942401	6	1942401	‒
LR-11	DTF	4	LcChr6p2091148	6	2091148	‒
LR-11	DTF	4	LcChr6p64351339	6	64351339	‒
LR-11	DTF	5	LcChr6p1942134	6	1942134	‒
LR-11	DTF	5	LcChr6p2385842	6	2385842	‒
LR-11	DTF	5	LcChr6p64351339	6	64351339	‒
LR-11	VEG	1	LcChr6p2410977	6	2410977	‒
LR-11	VEG	1	LcChr6p1968651	6	1968651	‒
LR-11	VEG	1	LcChr6p64351339	6	64351339	‒
LR-11	VEG	2	LcChr6p1554723	6	1554723	‒
LR-11	VEG	2	LcChr6p986023	6	986023	‒
LR-11	VEG	2	LcChr6p1324345	6	1324345	‒
LR-11	VEG	3	LcChr6p2410977	6	2410977	‒
LR-11	VEG	3	LcChr6p986023	6	986023	‒
LR-11	VEG	3	LcChr6p1554723	6	1554723	‒
LR-11	VEG	4	LcChr6p2091148	6	2091148	‒
LR-11	VEG	4	LcChr6p1942748	6	1942748	‒
LR-11	VEG	4	LcChr6p64351339	6	64351339	‒
LR-11	VEG	5	LcChr6p1942134	6	1942134	‒
LR-11	VEG	5	LcChr6p2385842	6	2385842	‒
LR-11	VEG	5	LcChr6p64351339	6	64351339	‒
LR-11	DTS	1	LcChr6p1942401	6	1942401	‒
LR-11	DTS	1	LcChr6p2028406	6	2028406	‒
LR-11	DTS	1	LcChr6p64351339	6	64351339	‒
LR-11	DTS	2	LcChr6p2010048	6	2010048	‒
LR-11	DTS	2	LcChr6p1953316	6	1953316	‒
LR-11	DTS	2	LcChr6p64351339	6	64351339	‒
LR-11	DTS	3	LcChr6p1942401	6	1942401	‒
LR-11	DTS	3	LcChr6p2010014	6	2010014	‒
LR-11	DTS	3	LcChr6p64351339	6	64351339	‒
LR-11	DTS	4	LcChr6p2028365	6	2028365	‒
LR-11	DTS	4	LcChr6p1942401	6	1942401	‒
LR-11	DTS	4	LcChr6p157343477	6	157343477	‒
LR-11	DTS	5	LcChr6p2010029	6	2010029	‒
LR-11	DTS	5	LcChr6p1942401	6	1942401	‒
LR-11	DTS	5	LcChr6p64351339	6	64351339	‒
LR-11	DTM	1	LcChr6p2007467	6	2007467	‒
LR-11	DTM	1	LcChr6p1942401	6	1942401	‒
LR-11	DTM	1	LcChr6p64351339	6	64351339	‒
LR-11	DTM	2	LcChr6p2028406	6	2028406	‒
LR-11	DTM	2	LcChr6p1978592	6	1978592	‒
LR-11	DTM	2	LcChr6p64351339	6	64351339	‒
LR-11	DTM	3	LcChr6p2007467	6	2007467	‒
LR-11	DTM	3	LcChr6p1942401	6	1942401	‒
LR-11	DTM	3	LcChr6p18218803	6	18218803	‒
LR-11	DTM	4	LcChr6p18218803	6	18218803	‒
LR-11	DTM	4	LcChr6p48644857	6	48644857	‒
LR-11	DTM	4	LcChr6p1942401	6	1942401	‒
LR-11	DTM	5	LcChr6p2007467	6	2007467	‒
LR-11	DTM	5	LcChr6p1942401	6	1942401	‒
LR-11	DTM	5	LcChr6p64351339	6	64351339	‒
LR-11	REP	1	LcChr6p89829082	6	89829082	‒
LR-11	REP	1	LcChr6p77908767	6	77908767	‒
LR-11	REP	1	LcChr6p164122414	6	164122414	‒
LR-11	REP	2	LcChr6p159544887	6	159544887	‒
LR-11	REP	2	LcChr6p40054062	6	40054062	‒
LR-11	REP	2	LcChr6p88554359	6	88554359	‒
LR-11	REP	3	LcChr6p30682247	6	30682247	‒
LR-11	REP	3	LcChr6p66965792	6	66965792	‒
LR-11	REP	3	LcChr6p77561539	6	77561539	‒
LR-11	REP	4	LcChr6p159544887	6	159544887	‒
LR-11	REP	4	LcChr6p30682247	6	30682247	‒
LR-11	REP	4	LcChr6p41995276	6	41995276	‒
LR-11	REP	5	LcChr6p30682160	6	30682160	‒
LR-11	REP	5	LcChr6p89829082	6	89829082	‒
LR-11	REP	5	LcChr6p86545700	6	86545700	‒
a DTF: days to flowering, VEG: vegetative period, DTS: days to swollen pods, DTM: days to maturity, and REP: reproductive period.
